# Spatial tumor immune heterogeneity facilitates subtype co-existence and therapy response via AP1 dichotomy in pancreatic cancer

**DOI:** 10.1101/2023.10.30.563552

**Authors:** Lukas Klein, Mengyu Tu, Niklas Krebs, Laura Urbach, Daniela Grimm, Muhammad Umair Latif, Frederike Penz, Nathan Chan, Kazeera Aliar, Foram Vyas, Uday Kishore, Elisabeth Hessmann, Andreas Trumpp, Elisa Espinet, Argyris Papantonis, Rama Khokha, Volker Ellenrieder, Barbara T. Grünwald, Shiv K. Singh

## Abstract

Pancreatic ductal adenocarcinoma (PDAC) displays a high degree of spatial subtype heterogeneity. This intratumoral co-existence of classical and basal-like programs is evident in multi-scale transcriptomic and spatial analyses of resected, advanced-stage and chemotherapy-treated specimens and reciprocally linked to a diverse stromal immune microenvironment as well as worse clinical outcome. However, the underlying mechanisms of intratumoral subtype heterogeneity remain largely unclear. Here, by combining preclinical models, multi-center clinical, bulk and compartment-specific transcriptomic, proteomic, and bioimaging data from human specimens, we identified an interplay between neoplastic intrinsic AP1 transcription factor dichotomy and extrinsic CD68^+^ macrophages as a driver of intratumoral subtype co-existence along with an immunosuppressive tumor microenvironment with T cell exclusion. Our ATAC-, ChIP-, and RNA-seq analyses revealed that JUNB/AP1- and HDAC-mediated epigenetic programs repress pro-inflammatory immune signatures in tumor cells, antagonizing cJUN/AP1 signaling to favor a therapy-responsive classical neoplastic identity. Through the tumor microenvironment, this dichotomous regulation was further amplified via regional macrophage populations. Moreover, CD68^+^/TNF-α^+^ cells associated with a reactive phenotype and reduced CD8^+^ T cell infiltration in human PDAC tumors. Consequently, combined anti-TNF-α immunotherapy and chemotherapy resulted in reduced macrophage counts and promoted CD3^+^/CD8^+^ T cell infiltration in basal-like PDAC, leading to improved survival in preclinical murine models. We conclude that tumor cell intrinsic epigenetic programs, together with extrinsic microenvironmental cues, facilitate intratumoral subtype heterogeneity and disease progression.
