## Supplementary Tables for "Spatial tumor immune heterogeneity facilitates subtype co-existence and therapy response via AP1 dichotomy in pancreatic cancer"

### Sheet: Supplementary Table 1
	Supplementary Table 1: Antibody details
	Name	Company	Catalog	Dilution/Amount	Link to manufacture’s info
	CD3	Abcam	ab16669	1:200 (IHC)	https://www.abcam.com/products/primary-antibodies/cd3-antibody-sp7-ab16669.html
	CD31	Miltenyi Biotec	130-110-675	1:50 (FC)	https://www.miltenyibiotec.com/DE-en/products/cd31-antibody-anti-human-reafinity-rea730.html#gref
	CD326 (EPCAM)	Miltenyi Biotec	130-113-268	1:10 (FC)	https://www.miltenyibiotec.com/DE-en/products/cd326-epcam-antibody-anti-human-hea-125.html#fitc:100-tests-in-200-ul
	CD45	Miltenyi Biotec	130-113-124	1:10 (FC)	https://www.miltenyibiotec.com/DE-en/products/cd45-antibody-anti-human-5b1.html#conjugate=viogreen:size=100-tests-in-200-ul
	CD45	BD Pharmingen	550539	1:50 (IF)	https://www.bdbiosciences.com/en-us/products/reagents/flow-cytometry-reagents/research-reagents/single-color-antibodies-ruo/purified-rat-anti-mouse-cd45.550539
	CD68	Abcam	ab955	1:50 (IF)	https://www.abcam.com/cd68-antibody-kp1-ab955.html
	CD8	Abcam	ab217344	1:1000 (IHC)	https://www.abcam.com/products/primary-antibodies/cd8-alpha-antibody-epr21769-ab217344.html
	cJUN	Cell Signaling Technology	9165S	1:1000 (WB)	https://www.cellsignal.de/products/primary-antibodies/c-jun-60a8-rabbit-mab/9165?site-search-type=Products&N=4294956287&Ntt=9165s&fromPage=plp&_requestid=2228711
	donkey anti-goat IgG Alexa Fluor 568	Invitrogen	A-11057	1:500 (IF)	https://www.thermofisher.com/antibody/product/Donkey-anti-Goat-IgG-H-L-Cross-Adsorbed-Secondary-Antibody-Polyclonal/A-11057
	donkey anti-goat IgG Alexa Fluor 647	Invitrogen	A32849	1:500 (IF)	https://www.thermofisher.com/antibody/product/Donkey-anti-Goat-IgG-H-L-Highly-Cross-Adsorbed-Secondary-Antibody-Polyclonal/A32849
	donkey anti-mouse IgG Alexa Fluor 568	Invitrogen	A10037	1:500 (IF)	https://www.thermofisher.com/antibody/product/Donkey-anti-Mouse-IgG-H-L-Highly-Cross-Adsorbed-Secondary-Antibody-Polyclonal/A10037
	donkey anti-rabbit IgG Alexa Fluor 488	Invitrogen	A32790	1:500 (IF)	https://www.thermofisher.com/antibody/product/Donkey-anti-Rabbit-IgG-H-L-Highly-Cross-Adsorbed-Secondary-Antibody-Polyclonal/A32790
	donkey anti-rat IgG Alexa Fluor 647	Invitrogen	A48272	1:500 (IF)	https://www.thermofisher.com/antibody/product/Donkey-anti-Rat-IgG-H-L-Highly-Cross-Adsorbed-Secondary-Antibody-Polyclonal/A48272
	GATA6	R&D Systems	AF1700	1:50 (IF)	https://www.rndsystems.com/products/human-gata-6-antibody_af1700
	H3K27ac	GeneTex	GTX128944	2 µg (ChIP)	https://www.genetex.com/Product/Detail/Histone-H3K27ac-Acetyl-Lys27-antibody/GTX128944
	HA-Tag	Cell Signaling Technology	3724	1:1000 (IHC)	https://www.cellsignal.com/products/primary-antibodies/ha-tag-c29f4-rabbit-mab/3724?_requestid=575450
	HDAC1	Millipore	06-720	1:100 (WB), 5 µg (ChIP)	https://www.merckmillipore.com/DE/de/product/Anti-HDAC1-Antibody,MM_NF-06-720
	HRP anti-goat IgG	Santa Cruz	sc-2020	1:5000 (WB)	https://datasheets.scbt.com/sc-2020.pdf
	HRP anti-mouse IgG	Cell Signaling Technology	7076S	1:6000 (WB)	https://www.cellsignal.de/products/secondary-antibodies/anti-mouse-igg-hrp-linked-antibody/7076?site-search-type=Products&N=4294956287&Ntt=7076s&fromPage=plp&_requestid=2251506
	HRP anti-rabbit IgG	Cell Signaling Technology	7074S	1:6000 (WB)	https://www.cellsignal.de/products/secondary-antibodies/anti-rabbit-igg-hrp-linked-antibody/7074?site-search-type=Products&N=4294956287&Ntt=7074s&fromPage=plp&_requestid=2251522
	HRP β-actin	Sigma-Aldrich	A3854	1:40000 (WB)	https://www.sigmaaldrich.com/DE/en/product/sigma/a3854?context=product
	JUNB	Cell Signaling Technology	3753	1:100 (IF), 1:300 (IHC), 1:1000 (WB), 5 µg (co-IP), 5 µg (ChIP)	https://www.cellsignal.de/products/primary-antibodies/junb-c37f9-rabbit-mab/3753?site-search-type=Products&N=4294956287&Ntt=3753s&fromPage=plp&_requestid=2228795
	mouse anti-rabbit IgG (light-chain-specific)	Cell Signaling Technology	93702	1:2000 (WB)	https://www.cellsignal.com/products/secondary-antibodies/mouse-anti-rabbit-igg-light-chain-specific-d4w3e-mab-hrp-conjugate/93702?_requestid=475656
	normal rabbit IgG	Millipore	12-370	1.5 µg (co-IP)	https://www.merckmillipore.com/DE/de/product/Normal-Rabbit-IgG,MM_NF-12-370
	pan-cytokeratin	Santa Cruz	sc-81714	1:100 (IF)	https://www.scbt.com/de/p/pan-cytokeratin-antibody-ae1-ae3
	rabbit IgG	Diagenode	C15410206	2 µg (ChIP)	https://www.diagenode.com/en/p/rabbit-igg-250-ug-250-ul
	TNFα	Abcam	ab1793	1:50 (IF), 1:400 (IHC)	https://www.abcam.com/tnf-alpha-antibody-52b83-ab1793.html
	WB, Western blot
	IF, Immunofluorescence
	IHC, Immunohistochemistry
	FC, flow cytometry
	co-IP, co-immunoprecipitation
	ChIP, chromatin immunoprecipitation

### Sheet: Supplementary Table 2
	Supplementary Table 2: Primer sequences and siRNAs
	Gene	Sequence	Application	Species	Company/Source	Assay ID
	JUNB F	GGGCTCTGGGTTCCCTCATA	ChIP-qPCR	Human	Sigma Aldrich
	JUNB R	ATCTGAGAGCTTCCCTCCCC	ChIP-qPCR	Human	Sigma Aldrich
	HNF1B F	AACCCCAAGTGGATGCTTACC	ChIP-qPCR	Human	Sigma Aldrich
	HNF1B R	TTGTGTCAACCCATGGGGAC	ChIP-qPCR	Human	Sigma Aldrich
	FOXA1 F	GACGACCGTCTGGTTTCTGAT	ChIP-qPCR	Human	Sigma Aldrich
	FOXA1 R	CCTTGCTCTCCCAGCTAACG	ChIP-qPCR	Human	Sigma Aldrich
	Silencer Negative Control No.1 siRNA	-	siRNA	Human	Ambion	AM4635
	JUNB	-	siRNA	Human	Ambion	AM16708
	JUNB F	ACGACTCATACACAGCTACGG	RT-qPCR	Human	Sigma Aldrich
	JUNB R	GCTCGGTTTCAGGAGTTTGTAGT	RT-qPCR	Human	Sigma Aldrich
	cJUN F	TCCAAGTGCCGAAAAAGGAAG	RT-qPCR	Human	Sigma Aldrich
	cJUN R	CGAGTTCTGAGCTTTCAAGGT	RT-qPCR	Human	Sigma Aldrich
	IL1A F	GTAGCCACGCCTACTTAAGAC	RT-qPCR	Human	Sigma Aldrich
	IL1A R	ACATGTCTGGAACTTTGGCC	RT-qPCR	Human	Sigma Aldrich
	IL1B F	ATGCACCTGTACGATCACTG	RT-qPCR	Human	Sigma Aldrich
	IL1B R	ACAAAGGACATGGAGAACACC	RT-qPCR	Human	Sigma Aldrich
	CXCL10 F	GAAAGCAGTTAGCAAGGAAAGGT	RT-qPCR	Human	Sigma Aldrich
	CXCL10 R	ATGTAGGGAAGTGATGGGAGAGG	RT-qPCR	Human	Sigma Aldrich
	CCL2 F	CAGCCAGATGCAATCAATGCC	RT-qPCR	Human	Sigma Aldrich
	CCL2 R	TGGAATCCTGAACCCACTTCT	RT-qPCR	Human	Sigma Aldrich
	cJUN F	ATGCCATCAGCATATGCCCTTA	ChIP-qPCR	Human	Sigma Aldrich
	cJUN R	GCAGAGGTGCTGCCTCTTAG	ChIP-qPCR	Human	Sigma Aldrich
	IL1A F	TAGATGAGGTGTTGCGTGTCTTG	ChIP-qPCR	Human	Sigma Aldrich
	IL1A R	GGCAAGTTTATGTGACACAGGC	ChIP-qPCR	Human	Sigma Aldrich
	IL1B F	ACAAACAGAAATTTGGGGTGTGC	ChIP-qPCR	Human	Sigma Aldrich
	IL1B R	AGACTTGCCGAGGTCCTTCT	ChIP-qPCR	Human	Sigma Aldrich
	CXCL9/10 F	CAGAACCCCTTACCTTGCACTC	ChIP-qPCR	Human	Sigma Aldrich
	CXCL9/10 R	AAAAGTGGTGTTCTTTTCCTCTTGG	ChIP-qPCR	Human	Sigma Aldrich
	GATA6 F	GTCCCATCCAACAGAACGGG	ChIP-qPCR	Human	Sigma Aldrich
	GATA6 R	AAAGGGAAGCACTGTTGATTCCTA	ChIP-qPCR	Human	Sigma Aldrich
	XS13 F	TGGGACAGAACACCATGATG	RT-PCR	Human	Sigma Aldrich
	XS13 R	AGTTTCTCCAGAGCTGGGTTGT	RT-PCR	Human	Sigma Aldrich
	F, forward
	R, reverse

### Sheet: Supplementary Table 3
	Supplementary Table 3: JUNB repression signature
	Gene Symbol	log2FoldChange (in siJUNB RNA-seq)	padj (in siJUNB RNA-seq)
	CD9	2.30303	7.33207e-11
	BHLHA15	3.18021	5.99872e-10
	IL6ST	2.74785	9.45274e-09
	HIF1A	2.44774	3.02188e-08
	PLP2	1.80177	3.09147e-07
	MAFK	3.22378	4.19066e-07
	PLAT	1.67881	1.2072e-06
	NTN4	2.38337	2.05437e-06
	ANXA4	1.6346	2.87598e-06
	ATP1A1	2.23131	3.01269e-06
	DDR1	3.41	4.3401e-06
	PPP1CB	1.51833	5.19404e-06
	ARF6	1.58562	8.41588e-06
	TINAGL1	1.43338	1.23122e-05
	CHML	2.23288	1.24132e-05
	PPL	1.78382	2.24891e-05
	TNFAIP2	1.48607	2.24891e-05
	MAP3K1	2.27666	2.42692e-05
	JUN	1.66041	2.45928e-05
	CLDN1	1.46667	2.58066e-05
	KTN1	1.56616	2.60416e-05
	ANO1	1.58863	2.8937e-05
	F3	1.31287	2.99466e-05
	SGK1	1.80461	3.41108e-05
	MYC	1.49516	3.65332e-05
	DDIT4	2.26901	5.11048e-05
	GRHL3	3.6274	5.58288e-05
	OXR1	2.45592	6.04852e-05
	CCNL1	1.50013	8.51445e-05
	SPRED2	2.23082	8.54011e-05
	LPIN2	1.88801	9.47938e-05
	RHOB	1.65656	9.89007e-05
	HERC1	1.99155	0.00011371
	PHLDB2	2.09727	0.000119872
	TOB1	2.17645	0.000121393
	TIPARP	1.82579	0.000136934
	KCTD18	2.80717	0.000147421
	LAMA3	1.99379	0.000161416
	CAND1	1.3333	0.000174336
	SLC25A25	2.33913	0.000175331
	NCEH1	1.67801	0.000225594
	FTH1	1.13127	0.000279524
	ATP13A3	1.72236	0.000302585
	ZFP36L2	3.93223	0.000311096
	TRIM31	3.14576	0.000340758
	F2RL1	1.82241	0.000373476
	CDH1	1.27964	0.000419781
	KRR1	1.37995	0.000480475
	RIPK4	1.8052	0.000480475
	RNF19A	1.64588	0.000490347
	PLEKHA7	1.66046	0.000562665
	ZFAND5	1.25656	0.000595708
	DAGLA	3.36934	0.000656819
	CAB39	1.22655	0.000665577
	EFNB2	1.20867	0.000681357
	PLK2	1.08756	0.000698044
	NFKBIZ	1.67324	0.000781286
	TMEM87B	1.45808	0.000814036
	PDGFB	1.49917	0.000862807
	EHF	1.23469	0.000883477
	SMNDC1	1.69812	0.000902329
	TGIF1	1.35818	0.00102712
	RAI1	1.86699	0.00112567
	RPRD1B	1.404	0.00113534
	TNS3	1.38996	0.00127181
	MYH9	1.21055	0.00142012
	GLS	1.55465	0.00147225
	BZW1	1.21504	0.00147899
	ZNF217	1.88783	0.00166163
	SLC30A1	1.57723	0.00183295
	MYD88	1.32751	0.002113
	MTUS1	2.03079	0.00217801
	EPHA2	1.07748	0.00231567
	DUSP5	1.21002	0.00234969
	TAF1B	2.32578	0.00241657
	EPCAM	0.970649	0.00242442
	ARFGAP3	1.31866	0.0025579
	MPZL2	1.13357	0.00289986
	ASAP1	1.5048	0.00315261
	RREB1	1.56904	0.0032775
	TRIO	1.34806	0.00379799
	MAML2	1.72979	0.00379799
	ZNF710	2.08551	0.00415095
	SH3GLB1	0.996047	0.00431004
	SOX9	1.23549	0.00470301
	MBNL2	1.2383	0.00473294
	OPA1	1.12167	0.00521464
	IRF2BP2	1.19173	0.0053638
	IL1R1	1.9663	0.00545007
	MSX2	1.65714	0.00566226
	CLIC5	1.35559	0.00568785
	SMAD3	0.917371	0.00599523
	CDC42EP3	1.07081	0.00623027
	FAM131A	2.0192	0.00627966
	OSBPL3	0.981982	0.00647958
	RBBP8	1.11369	0.00713722
	SPEN	1.29113	0.0077064
	GPR176	1.45412	0.00874779
	ERRFI1	0.934	0.00884348
	NEDD9	0.937069	0.00905068
	YWHAQ	0.987784	0.00906202
	SLMAP	1.0471	0.0093013
	AHR	1.26968	0.0094218
	ADAM10	0.893139	0.00971376
	SNX27	1.30226	0.00988365
	GCH1	1.49696	0.0105587
	VEGFA	1.16935	0.0113531
	MYO1E	1.02638	0.0113531
	CD55	0.979842	0.0126701
	PARD6B	1.55338	0.0143196
	CSRNP1	1.30556	0.0146705
	KLK6	1.07263	0.0147413
	ANKRD46	1.75332	0.0149604
	PDE8A	1.06339	0.0149975
	GET4	1.48893	0.0157834
	ARHGAP23	1.03467	0.0165608
	AFAP1L2	1.25641	0.0169391
	DUSP10	1.22191	0.0176065
	THBS1	1.26841	0.0177943
	YWHAZ	0.772358	0.0179483
	ERMP1	1.09453	0.0197156
	SGPL1	0.949456	0.020737
	PPP1R18	5.91912	0.0209692
	GDA	0.751169	0.0214417
	MAP3K5	1.22352	0.0217245
	IFT20	1.1796	0.022553
	EPAS1	1.05116	0.0235032
	CAPZA2	0.9707	0.0246546
	SPRY4	1.48223	0.0255391
	SMAD6	1.15567	0.0287826
	EML2	0.941757	0.0293832
	PTPN1	0.952298	0.0294772
	PRKCH	1.01084	0.0298517
	DUSP1	1.78743	0.0300842
	HES1	1.09108	0.0326323
	SYTL2	1.38128	0.0331408
	IRF2BPL	1.23671	0.0337096
	GNA13	1.26267	0.0350804
	XXYLT1	1.10065	0.0354846
	SGMS1	1.79192	0.0355068
	SLC23A2	1.11418	0.0377636
	C2CD3	1.1654	0.0380416
	IGFL1	2.15962	0.0382108
	TP63	5.22138	0.0419278
	FOXQ1	0.8761	0.0478907
	ESYT2	0.803743	0.0494479
